# Defined factors to reactivate cell cycle activity in adult mouse cardiomyocytes

**DOI:** 10.1101/755991

**Authors:** Justin Judd, Jonathan Lovas, Guo N. Huang

## Abstract

Adult mammalian cardiomyocytes exit the cell cycle during the neonatal period, commensurate with the loss of regenerative capacity in adult mammalian hearts. We established conditions for long-term culture of adult mouse cardiomyocytes that are genetically labeled with fluorescence. This technique permits reliable analyses of proliferation of pre-existing cardiomyocytes without complications from cardiomyocyte marker expression loss due to dedifferentiation or significant contribution from cardiac progenitor cell expansion and differentiation in culture. Using this system, we took a candidate gene approach to screen for fetal-specific proliferative gene programs that can induce proliferation of adult mouse cardiomyocytes. Using pooled gene delivery and subtractive gene elimination, we identified a novel functional interaction between E2f Transcription Factor 2 (E2f2) and Brain Expressed X-Linked (Bex)/Transcription elongation factor A-like (Tceal) superfamily members Bex1 and Tceal8. Specifically, Bex1 and Tceal8 both preserved cell viability during E2f2-induced cell cycle re-entry. Although Tceal8 inhibited E2f2-induced S-phase re-entry, Bex1 facilitated DNA synthesis while inhibiting cell death. In sum, our study provides a valuable method for adult cardiomyocyte proliferation research and suggests that Bex family proteins may function in modulating cell proliferation and death decisions during cardiomyocyte development and maturation.
