## Supplemental Table 2 for "Defined factors to reactivate cell cycle activity in adult mouse cardiomyocytes"

### Sheet: Sheet1
Table S1. Genes selected for functional tests
Genes picked because they are selectively more downregulated in the adult myocardium than that in the adult epicardium (low values in the B column).
B: Heart/Epi(Dev Index)=C/D
C: Heart (Adult/E11.5)=E/G
D: Epi (Adult/E11.5)=F/H
Genes	Heart/Epi (Dev Index)	Heart (Adult/E11.5)	Epi (Adult/E11.5)	Adult Total Heart	Adult Epi	E11.5 heart	E11.5 epi
Bex4	0.0403743	0.0227217	0.562776	137.87	896.561	6067.78	1593.11
Tuft1	0.040492	0.0375988	0.928549	215.024	1107.01	5718.91	1192.19
Ube2l6	0.0480204	0.0637792	1.32817	167.446	1020.44	2625.39	768.307
Wfdc2	0.050315	0.130572	2.59509	74.9612	1741.13	574.098	670.933
Gpc3	0.0540587	0.0353448	0.653822	281.708	2713.76	7970.29	4150.6
E2f2	0.0803763	0.0349211	0.43447	75.1824	197.154	2152.92	453.78
Hmgb2	0.0874447	0.0683116	0.781198	247.581	333.782	3624.28	427.27
Ptn	0.0911305	0.0242783	0.266413	162.565	1088.81	6695.88	4086.94
Anln	0.112133	0.0635505	0.566743	97.7417	241.112	1538.02	425.434
Slc43a1	0.116543	0.0408146	0.35021	95.0938	341.316	2329.89	974.603
Fgfr2	0.123257	0.0793355	0.643661	132.405	468.373	1668.93	727.671
Capn6	0.128925	0.0144561	0.112128	81.7039	580.642	5651.86	5178.4
Golm1	0.135825	0.272507	2.0063	412.79	2270.68	1514.79	1131.77
Cited4	0.145452	0.0900454	0.619074	703.802	660.359	7816.08	1066.69
Bmp4	0.178641	0.168507	0.943269	260.252	823.517	1544.46	873.045
Smarce1	0.1942	0.223105	1.14884	412.685	814.614	1849.73	709.073
Prc1	0.194615	0.0202995	0.104306	81.659	103.678	4022.72	993.982
Cenpw	0.232446	0.0523321	0.225137	106.513	348.182	2035.32	1546.54
H2afz	0.258845	0.0157914	0.0610074	140.314	415.846	8885.44	6816.33
Tubb2b	0.277335	0.0298331	0.10757	262.404	793.671	8795.75	7378.15
Itm2a	0.298884	0.0956595	0.320055	465.388	2243.83	4865.04	7010.76
Rps27a	0.309412	0.27003	0.87272	892.514	2736.8	3305.24	3135.95
Ngfrap1	0.312993	0.0580141	0.185352	464.028	1403.56	7998.55	7572.39
Pitx2	0.323357	0.129132	0.399349	114.751	154.733	888.627	387.463
Ezh2	0.324913	0.161283	0.496388	215.959	203.164	1339.01	409.284
Ndn	0.340122	0.115284	0.338949	817.978	2907.28	7095.33	8577.32
Mdk	0.448037	0.0173782	0.0387873	329.104	1045.26	18937.8	26948.5
Bmp7	0.454948	0.130295	0.286395	54.6121	84.451	419.142	294.876
Stxbp2	0.489943	0.0860971	0.175729	164.819	572.572	1914.33	3258.27
Efs	0.497303	0.255555	0.513881	162.407	569.113	635.508	1107.48
Gyg1	0.532652	0.363121	0.681723	903.214	942.856	2487.36	1383.05
Tmsb10	0.53971	0.0781129	0.144731	461.862	1772.01	5912.76	12243.5
Smarcc1	0.544878	0.194505	0.356969	144.865	110.908	744.792	310.694
Sec61b	0.54849	0.340209	0.620263	341.111	1096.26	1002.65	1767.41
Erh	0.594028	0.165319	0.278302	771.207	1222.03	4664.95	4391.01
Mfap2	0.702705	0.0418071	0.0594945	70.1303	222.241	1677.47	3735.49
Elof1	0.726942	0.335253	0.461182	423.194	1350.88	1262.31	2929.18
Tuba1a	0.769579	0.104583	0.135896	1048.59	2083.74	10026.5	15333.4
Genes selected by literature search.
Igf2	0.964407	0.179147	0.185758	4246.72	3747.72	23705.3	20175.2
E2f1	1.17011	0.0899487	0.0768719	58.5779	85.8882	651.237	1117.29
Foxm1	1.20305	0.16869	0.140219	59.5181	68.0363	352.825	485.216
Plk1	1.26118	0.0459672	0.0364478	68.3895	77.0278	1487.79	2113.37
Sox12	1.51285	0.191145	0.126347	481.457	644.778	2518.81	5103.22
Tnfrsf12a	1.74647	1.26307	0.72321	514.117	805.937	407.039	1114.39
Tead2	2.00908	0.0617229	0.030722	213.816	200.761	3464.12	6534.77
Genes not present in our microarray but selected by literature search.
Tns3
Lin28b
Fam60a
Additional Bex superfamily genes selected for analysis (not present in our microarray).
Bex1
Tceal8
Wbp5 (Tceal9)
Tceal5
