## Supplemental Table 3 for "Defined factors to reactivate cell cycle activity in adult mouse cardiomyocytes"

### Sheet: GeneList
Gene #	Gene Symbol	Species	Accession ID	Pool #	Source of Candidate Gene Selection
1	WFDC2	H. sapiens	NM_006103.3	Pool 1	Microarray
2	UBE2L6	H. sapiens	NM_004223.4	Pool 1	Microarray
3	GYG1	H. sapiens	NM_004130.3	Pool 1	Microarray
4	PRC1	H. sapiens	NM_003981.3	Pool 1	Microarray
5	FOXM1	H. sapiens	NM_202002.2	Pool 1	Microarray
6	FAM60A	H. sapiens	NM_001135811.1	Pool 1	Literature Search
7	MDK	H. sapiens	NM_001012334.2	Pool 1	Microarray
8	RPS27A	H. sapiens	NM_002954.5	Pool 1	Microarray
9	Tceal8	M. Musculus	NM_001168578.1	Pool 1	Homolog of Bex4
10	GOLM1	H. sapiens	NM_016548.3	Pool 1	Microarray
11	Bmp4	M. Musculus	NM_007554.3	Pool 1	Microarray
12	TUBB2B	H. sapiens	NM_178012.4	Pool 1	Microarray
13	ELOF1	H. sapiens	NM_032377.3	Pool 1	Microarray
14	E2f2	M. Musculus	NM_177733.7	Pool 1	Microarray
15	PLK1	H. sapiens	NM_005030.5	Pool 1	Microarray
16	ERH	H. sapiens	NM_004450.2	Pool 1	Microarray
17	TNFRSF12A	H. sapiens	NM_016639.2	Pool 1	Microarray
18	MFAP2	H. sapiens	NM_017459.2	Pool 2	Microarray
19	PITX2	H. sapiens	NM_000325.5	Pool 2	Microarray
20	TUFT1	H. sapiens	NM_001126337.1	Pool 2	Microarray
21	STXBP2	H. sapiens	NM_006949.3	Pool 2	Microarray
22	CAPN6	H. sapiens	NM_014289.3	Pool 2	Microarray
23	ITM2A	H. sapiens	NM_004867.4	Pool 2	Microarray
24	SFDC2	H. Sapiens	NM_006103.3	Pool 2	Microarray
25	TCEAL9	H. sapiens	NM_016303.2	Pool 2	Homolog of Bex4
26	NDN	H. sapiens	NM_002487.2	Pool 2	Microarray
27	TNS3	H. sapiens	NM_022748.11	Pool 2	Literature Search
28	BEX1	H. sapiens	NM_018476.3	Pool 2	Homolog of Bex4
29	SEC61B	H. sapiens	NM_006808.2	Pool 2	Microarray
30	FGFR2	H. sapiens	NM_000141.4	Pool 2	Microarray
31	ANLN	H. Sapiens	NM_018685.4	Pool 2	Microarray
32	EFS	H. sapiens	NM_032459.2	Pool 2	Microarray
33	TCEAL5	H. sapiens	NM_001012979.3	Pool 2	Homolog of Bex4
34	CITED4	H. sapiens	NM_133467.2	Pool 2	Microarray
35	LIN28B	H. sapiens	NM_001004317.3	Pool 2	Literature Search
36	PTN	H. Sapiens	NM_002825.5	Pool 2	Microarray
