## Supplemental Table 4 for "Defined factors to reactivate cell cycle activity in adult mouse cardiomyocytes"

### Sheet: Sheet1
p19-ARF_F	gtcgcaggttcttggtcact
p19-ARF_R	cgaatctgcaccgtagttga
CyclinA2_F	cttggctgcaccaacagtaa
CyclinA2_R	atgactcaggccagctctgt
CyclinD2_F	ttacctggaccgtttcttgg
CyclinD2_R	tgctcaatgaagtcgtgagg
CyclinE_F	cctccaaagttgcaccagtt
CyclinE_R	ggacgcacaggtctagaagc
mdm2_F	tgcaagcacctcacagattc
mdm2_R	acacaatgtgctgctgcttc
p21CIP/WAF_F	cggtggaactttgacttcgt
p21CIP/WAF_R	cagggcagaggaagtactgg
GAPDH_F	gcagtggcaaagtggagattg
GAPDH_R	agagatgatgacccttttggctcc
